# Pervasive effect of bottom trawling on benthic biodiversity unravelled by metabarcoding across the Tree of Life

**DOI:** 10.64898/2026.10.05.756630

**Authors:** Chloé Beaulieu, Sandrine Vaz, Thomas Hénault, Céline Labrune, Christine Barras, Magali Schweizer, Jadwiga Rzeznik-Orignac, Grégoire Maillet, Audrey Pruski, Nicolas Henry, Sophie Arnaud-Haond

## Abstract

Bottom trawling is the most widespread human disturbance on the seafloor, known to affect seabed structure and benthic biota. Yet, its impact on benthic communities remains documented mainly for taxa identifiable through morphology, leaving microscopic benthic communities largely overlooked. The Gulf of Lion continental shelf has been trawled for decades by French and Spanish fleets, to the point that encountering untrawled reference areas became elusive.

Here, we examined prokaryote, protist and Animalia benthic communities at eight stations, using eDNA metabarcoding of core sediment samples, with five primer-pairs. Benthic communities were cross-referenced with contrasted trawling impacts, integrated across three periods: over one month, three years or ten years preceding the sampling.

The community composition was primarily structured by ecological habitats, yet, trawling pressure showed association with prokaryotes and Animalia diversity. Diversity was higher at sites trawled more intensively in the preceding month, whereas long-term trawling was associated with a significant erosion of Animalia alpha diversity. Unexpectedly, communities did not display consistent vertical structure and the relative contributions of trawling and hydrodynamic reworking remain unresolved due to the absence of untrawled sites.

Overall, our results show that trawling effects extend to prokaryotic compartments rarely considered in impact assessments, providing a proof of concept for eDNA-based assessment, and underline a pervasive long-term effect on Animalia communities. This study also highlights the importance of the timescale used to quantify fishing pressure and underscores the complexity of impact assessment when monitoring begins too late to establish a clear baseline, particularly when no reference site remains.
