## Supplementary Table 1 for "Pervasive effect of bottom trawling on benthic biodiversity unravelled by metabarcoding across the Tree of Life"

### Sheet: Sup_table_X_infos_metadata_form
station	horizons	Dx_50	lat	long	water_depth	SAR_P90	SAR_wmean_2019_2021	SAR_072021	EP_h_per_month	EP_h_per_week	bedstress
A	0-1	310	42.5194	3.31706	96.9745	4.40526	1.49097	0.179561	0.846759	0.378241	0.0330489
A	10-15	272	42.5194	3.31706	96.9745	4.40526	1.49097	0.179561	0.846759	0.378241	0.0330489
A	1-3	255.76	42.5194	3.31706	96.9745	4.40526	1.49097	0.179561	0.846759	0.378241	0.0330489
A	3-5	256.08	42.5194	3.31706	96.9745	4.40526	1.49097	0.179561	0.846759	0.378241	0.0330489
A	5-10	290.924	42.5194	3.31706	96.9745	4.40526	1.49097	0.179561	0.846759	0.378241	0.0330489
C	0-1	352	42.5449	3.35158	99.9065	2.7389	1.45711	0.0733943	1.84685	0.163889	0.0331867
C	10-15	225.413	42.5449	3.35158	99.9065	2.7389	1.45711	0.0733943	1.84685	0.163889	0.0331867
C	1-3	352	42.5449	3.35158	99.9065	2.7389	1.45711	0.0733943	1.84685	0.163889	0.0331867
C	3-5	310	42.5449	3.35158	99.9065	2.7389	1.45711	0.0733943	1.84685	0.163889	0.0331867
C	5-10	272	42.5449	3.35158	99.9065	2.7389	1.45711	0.0733943	1.84685	0.163889	0.0331867
E	0-1	14.5	42.6282	3.42025	99.6403	2.78476	1.32311	0.304067	1.74324	0.273426	0.0230931
E	10-15	240	42.6282	3.42025	99.6403	2.78476	1.32311	0.304067	1.74324	0.273426	0.0230931
E	1-3	17.5673	42.6282	3.42025	99.6403	2.78476	1.32311	0.304067	1.74324	0.273426	0.0230931
E	3-5	9.86	42.6282	3.42025	99.6403	2.78476	1.32311	0.304067	1.74324	0.273426	0.0230931
E	5-10	25.75	42.6282	3.42025	99.6403	2.78476	1.32311	0.304067	1.74324	0.273426	0.0230931
G	0-1	43.55	42.6488	3.55395	99.1761	2.41717	1.73452	0.145705	0	0	0.0132423
G	10-15	163	42.6488	3.55395	99.1761	2.41717	1.73452	0.145705	0	0	0.0132423
G	1-3	186	42.6488	3.55395	99.1761	2.41717	1.73452	0.145705	0	0	0.0132423
G	3-5	153.5	42.6488	3.55395	99.1761	2.41717	1.73452	0.145705	0	0	0.0132423
G	5-10	163	42.6488	3.55395	99.1761	2.41717	1.73452	0.145705	0	0	0.0132423
J	0-1	211	42.7149	3.62694	105.103	3.10403	3.02069	0.328949	0	0	0.0210719
J	10-15	127	42.7149	3.62694	105.103	3.10403	3.02069	0.328949	0	0	0.0210719
J	1-3	198.312	42.7149	3.62694	105.103	3.10403	3.02069	0.328949	0	0	0.0210719
J	3-5	163	42.7149	3.62694	105.103	3.10403	3.02069	0.328949	0	0	0.0210719
J	5-10	144	42.7149	3.62694	105.103	3.10403	3.02069	0.328949	0	0	0.0210719
K	0-1	8.68	42.7671	3.25169	76.9	6.48939	6.28822	0.82908	0.285347	0.159444	0.0244132
K	10-15	7.64	42.7671	3.25169	76.9	6.48939	6.28822	0.82908	0.285347	0.159444	0.0244132
K	1-3	9.86	42.7671	3.25169	76.9	6.48939	6.28822	0.82908	0.285347	0.159444	0.0244132
K	3-5	9.86	42.7671	3.25169	76.9	6.48939	6.28822	0.82908	0.285347	0.159444	0.0244132
K	5-10	8.68	42.7671	3.25169	76.9	6.48939	6.28822	0.82908	0.285347	0.159444	0.0244132
O	0-1	7.64	42.9018	3.33314	78.1	5.55394	4.02009	0.293892	0	0	0.0154691
O	10-15	6.1336	42.9018	3.33314	78.1	5.55394	4.02009	0.293892	0	0	0.0154691
O	1-3	6.72	42.9018	3.33314	78.1	5.55394	4.02009	0.293892	0	0	0.0154691
O	3-5	6.72	42.9018	3.33314	78.1	5.55394	4.02009	0.293892	0	0	0.0154691
O	5-10	6.72	42.9018	3.33314	78.1	5.55394	4.02009	0.293892	0	0	0.0154691
P	0-1	5.92	42.9322	3.33305	74.7	4.64439	3.04274	0.082789	1.15106	0.379889	0.0152945
P	10-15	5.51459	42.9322	3.33305	74.7	4.64439	3.04274	0.082789	1.15106	0.379889	0.0152945
P	1-3	6.72	42.9322	3.33305	74.7	4.64439	3.04274	0.082789	1.15106	0.379889	0.0152945
P	3-5	5.92	42.9322	3.33305	74.7	4.64439	3.04274	0.082789	1.15106	0.379889	0.0152945
P	5-10	5.92	42.9322	3.33305	74.7	4.64439	3.04274	0.082789	1.15106	0.379889	0.0152945
