## Supplementary Table 2 for "Pervasive effect of bottom trawling on benthic biodiversity unravelled by metabarcoding across the Tree of Life"

### Sheet: IMPEC-MTY Pipeline parameters
	Version	Reference or link	Parameters.marker	16S-Fuhrman	16S archae- Stahl-Takai	18S-V1	18S-V4	18S-V9	COI	12S-teleo-04	12S-teleo-04-elasm
Pre-clustering Trimming and Denoising
cutadapt	1.18	https://cutadapt.readthedocs.io/en	-e 3nt (except for COI, 7) min_overlap 1: (primer length-1) --no-indels
dada2	R4.2.3 dada 1.26	https://github.com/benjjneb/dada2/releases	max_N=0 max_EE = 2 n_bases=1e8 for MiSeq&HiSeq; n_bases=1e9for Novaseq min_Overlap=12 export_length min-max Trunc_Q=2 trimming lengthMin-lengthMax	210210 350-390		210210 330-390	218220 350-410	110110 87-190	Q=1 186212 300-326
Taxonomy assignment I: Agorithms
rdp classifier	RDP release 19 - update 2023-08-23	https://github.com/rdpstaff/classifier	minimum confidence level for classification
blast assignment		https://blast.ncbi.nlm.nih.gov/Blast.cgi?CMD=Web&PAGE_TYPE=BlastDocs&DOC_TYPE=Download	min_coverage export pident	80 97	80 97	80 85	80 85	80 85	80 70
Taxonomy assignment II: Reference databases
Silva	138.1	https://www.arb-silva.de/documentation/release-138/		x*	x*	x**	x**	x**
Midori	GB256	https://www.reference-midori.info							x***	x	x
pr2	5.1.1	https://pr2-database.org
Curation
decontam	1.12	https://github.com/benjjneb/decontam	thr	0.5	0.5	0.5	0.5	0.5	0.5
tag switching	na	https://github.com/metabarpark/R_scripts_metabarpark/blob/master/owi_renormalize	cutoff	0.97	0.97	0.97	0.97	0.97	0.97
Clustering
swarm	3.1.6	https://github.com/torognes/swarm	d	1-fastidious	1-fastidious	1-fastidious	1-fastidious	1-fastidious	6
Post-clustering denoising
Mumu	1.1.2	https://github.com/frederic-mahe/mumu	id co-oc min_ratio						84 0.90 0.01
*trimmed 16S and for the primers used
** trimmed for 18S and for the primers used
*** Terrestrial phyla removed using Midori code
