## Supplementary Table 3 for "Pervasive effect of bottom trawling on benthic biodiversity unravelled by metabarcoding across the Tree of Life"

### Sheet: Taxo_biblio
Species	source link	beginning_title_paper	supp info
Leptometra phalangium	https://univ-corse.hal.science/hal-03573568/	La Rivière et al 2021 Medit biocenosis	p482
Thyone gadeana	https://univ-corse.hal.science/hal-03573568/	La Rivière et al 2021 Medit biocenosis	p483
Ophiura carnea	https://univ-corse.hal.science/hal-03573568/	La Rivière et al 2021 Medit biocenosis	p484
Antalis panorma	https://univ-corse.hal.science/hal-03573568/	La Rivière et al 2021 Medit biocenosis	p485
Astarte	https://univ-corse.hal.science/hal-03573568/	La Rivière et al 2021 Medit biocenosis	p486
Haploops dellavallei	https://univ-corse.hal.science/hal-03573568/	La Rivière et al 2021 Medit biocenosis	p487
Natatolana borealis	https://univ-corse.hal.science/hal-03573568/	La Rivière et al 2021 Medit biocenosis	p488
Pitaria mediterranea	https://univ-corse.hal.science/hal-03573568/	La Rivière et al 2021 Medit biocenosis	p489
Atrina fragilis	https://univ-corse.hal.science/hal-03573568/	La Rivière et al 2021 Medit biocenosis	p490
Venus casina	https://univ-corse.hal.science/hal-03573568/	La Rivière et al 2021 Medit biocenosis	p491
Spatangus purpureus	https://univ-corse.hal.science/hal-03573568/	La Rivière et al 2021 Medit biocenosis	p492
Ophiacantha setosa	https://univ-corse.hal.science/hal-03573568/	La Rivière et al 2021 Medit biocenosis	p493
Gryphus vitreus	https://univ-corse.hal.science/hal-03573568/	La Rivière et al 2021 Medit biocenosis
Ditrupa arietina	https://www.sciencedirect.com/science/article/pii/S0272771406003064	Labrune et al 2007 Soft bottom polychaete	from preview article results..
Lumbrineris latreilli	https://www.sciencedirect.com/science/article/pii/S0272771406003064	Labrune et al 2007 Soft bottom polychaete	from preview article results..
Owenia fusiformis	https://www.sciencedirect.com/science/article/pii/S0272771406003064	Labrune et al 2007 Soft bottom polychaete	from preview article results..
Chone duneri	https://www.sciencedirect.com/science/article/pii/S0272771406003064	Labrune et al 2007 Soft bottom polychaete
Aponuphis bilineata	https://www.sciencedirect.com/science/article/pii/S0272771406003064	Labrune et al 2007 Soft bottom polychaete
Glycera unicornis	https://www.sciencedirect.com/science/article/pii/S0272771406003064	Labrune et al 2007 Soft bottom polychaete
Scoletoma impatiens	https://www.sciencedirect.com/science/article/pii/S0272771406003064	Labrune et al 2007 Soft bottom polychaete
Laonice bahusiensis	https://www.sciencedirect.com/science/article/pii/S0272771406003064	Labrune et al 2007 Soft bottom polychaete
Ninoe armoricana	https://www.sciencedirect.com/science/article/pii/S0272771406003064	Labrune et al 2007 Soft bottom polychaete
Heteromastus filiformis	https://www.sciencedirect.com/science/article/pii/S0272771406003064	Labrune et al 2007 Soft bottom polychaete
Magelona mirabilis	https://www.sciencedirect.com/science/article/pii/S0272771406003064	Labrune et al 2007 Soft bottom polychaete
Spiophanes bombyx	https://www.sciencedirect.com/science/article/pii/S0272771406003064	Labrune et al 2007 Soft bottom polychaete
Sigalion mathildae	https://www.sciencedirect.com/science/article/pii/S0272771406003064	Labrune et al 2007 Soft bottom polychaete
Paraprionospio cf. pinnata	https://www.sciencedirect.com/science/article/pii/S0272771406003064	Labrune et al 2007 Soft bottom polychaete
Myriochele heeri	https://www.sciencedirect.com/science/article/pii/S0272771406003064	Labrune et al 2007 Soft bottom polychaete
Macroclymene santanderensis	https://www.sciencedirect.com/science/article/pii/S0272771406003064	Labrune et al 2007 Soft bottom polychaete
Ampharete sp.	https://www.sciencedirect.com/science/article/pii/S0272771406003064	Labrune et al 2007 Soft bottom polychaete
Glycinde nordmanii	https://www.sciencedirect.com/science/article/pii/S0272771406003064	Labrune et al 2007 Soft bottom polychaete
Monticellina heterochaeta	https://www.sciencedirect.com/science/article/pii/S0272771406003064	Labrune et al 2007 Soft bottom polychaete
Levinsenia gracilis	https://www.sciencedirect.com/science/article/pii/S0272771406003064	Labrune et al 2007 Soft bottom polychaete
Terebellides stroemi	https://www.sciencedirect.com/science/article/pii/S0272771406003064	Labrune et al 2007 Soft bottom polychaete
Ditrupa arietina	https://onlinelibrary.wiley.com/doi/pdf/10.1002/ece3.5569	Bonifacio et al 2018 10 years survey bay of Banyuls	p6/16
Siphonoecetes neapolitanus	https://onlinelibrary.wiley.com/doi/pdf/10.1002/ece3.5570	Bonifacio et al 2018 10 years survey bay of Banyuls	p6/16
Apseudopsis spp.	https://onlinelibrary.wiley.com/doi/pdf/10.1002/ece3.5571	Bonifacio et al 2018 10 years survey bay of Banyuls	p6/16
Urothoe grimaldii	https://onlinelibrary.wiley.com/doi/pdf/10.1002/ece3.5572	Bonifacio et al 2018 10 years survey bay of Banyuls	p6/16
Urothoe hesperia	https://onlinelibrary.wiley.com/doi/pdf/10.1002/ece3.5573	Bonifacio et al 2018 10 years survey bay of Banyuls	p6/16
Aspidosiphon muelleri	https://onlinelibrary.wiley.com/doi/pdf/10.1002/ece3.5574	Bonifacio et al 2018 10 years survey bay of Banyuls	p6/16
Ditrupa arietina	https://onlinelibrary.wiley.com/doi/pdf/10.1002/ece3.5575	Bonifacio et al 2018 10 years survey bay of Banyuls	p6/16
Owenia fusiformis	https://onlinelibrary.wiley.com/doi/pdf/10.1002/ece3.5576	Bonifacio et al 2018 10 years survey bay of Banyuls	p6/16
Anapagurus breviaculeatus	https://onlinelibrary.wiley.com/doi/pdf/10.1002/ece3.5577	Bonifacio et al 2018 10 years survey bay of Banyuls	p6/16
Turritella communis	https://onlinelibrary.wiley.com/doi/pdf/10.1002/ece3.5578	Bonifacio et al 2018 10 years survey bay of Banyuls	p6/16
Aspidosiphon muelleri	https://onlinelibrary.wiley.com/doi/pdf/10.1002/ece3.5579	Bonifacio et al 2018 10 years survey bay of Banyuls	p6/16
Galathowenia oculata	https://onlinelibrary.wiley.com/doi/pdf/10.1002/ece3.5580	Bonifacio et al 2018 10 years survey bay of Banyuls	p6/16
Nephtys kersivalensis	https://onlinelibrary.wiley.com/doi/pdf/10.1002/ece3.5581	Bonifacio et al 2018 10 years survey bay of Banyuls	p6/16
Apseudopsis spp.	https://onlinelibrary.wiley.com/doi/pdf/10.1002/ece3.5582	Bonifacio et al 2018 10 years survey bay of Banyuls	p6/16
Lumbrineris latreilli	https://onlinelibrary.wiley.com/doi/pdf/10.1002/ece3.5583	Bonifacio et al 2018 10 years survey bay of Banyuls	p6/16
Ditrupa arietina	https://www.sciencedirect.com/science/article/pii/S0272771402003566	Rosenberg et al. 2003 Benthic habitat NW medit, benthic macrofauna	table 2
Sternaspis scutata	https://www.sciencedirect.com/science/article/pii/S0272771402003566	Rosenberg et al. 2003 Benthic habitat NW medit, benthic macrofauna	table 2
Aspidosiphon muelleri	https://www.sciencedirect.com/science/article/pii/S0272771402003566	Rosenberg et al. 2003 Benthic habitat NW medit, benthic macrofauna	table 2
Myriochele danielsseni	https://www.sciencedirect.com/science/article/pii/S0272771402003566	Rosenberg et al. 2003 Benthic habitat NW medit, benthic macrofauna	table 2
Lumbrineris latreilli	https://www.sciencedirect.com/science/article/pii/S0272771402003566	Rosenberg et al. 2003 Benthic habitat NW medit, benthic macrofauna	table 2
Notomastus sp.	https://www.sciencedirect.com/science/article/pii/S0272771402003566	Rosenberg et al. 2003 Benthic habitat NW medit, benthic macrofauna	table 2
Apseudes sp.	https://www.sciencedirect.com/science/article/pii/S0272771402003566	Rosenberg et al. 2003 Benthic habitat NW medit, benthic macrofauna	table 2
Chaetozone setosa	https://www.sciencedirect.com/science/article/pii/S0272771402003566	Rosenberg et al. 2003 Benthic habitat NW medit, benthic macrofauna	table 2
Epizoanthus sp.	https://www.sciencedirect.com/science/article/pii/S0272771402003566	Rosenberg et al. 2003 Benthic habitat NW medit, benthic macrofauna	table 2
Amphiura filiformis	https://www.sciencedirect.com/science/article/pii/S0272771402003566	Rosenberg et al. 2003 Benthic habitat NW medit, benthic macrofauna	table 2
Ampelisca diadema	https://www.sciencedirect.com/science/article/pii/S0272771402003566	Rosenberg et al. 2003 Benthic habitat NW medit, benthic macrofauna	table 2
Laonice cirrata	https://www.sciencedirect.com/science/article/pii/S0272771402003566	Rosenberg et al. 2003 Benthic habitat NW medit, benthic macrofauna	table 2
Thyasira flexuosa	https://www.sciencedirect.com/science/article/pii/S0272771402003566	Rosenberg et al. 2003 Benthic habitat NW medit, benthic macrofauna	table 2
Ampharete grubei	https://www.sciencedirect.com/science/article/pii/S0272771402003566	Rosenberg et al. 2003 Benthic habitat NW medit, benthic macrofauna	table 2
Glycera rouxii	https://www.sciencedirect.com/science/article/pii/S0272771402003566	Rosenberg et al. 2003 Benthic habitat NW medit, benthic macrofauna	table 2
Goniada maculata	https://www.sciencedirect.com/science/article/pii/S0272771402003566	Rosenberg et al. 2003 Benthic habitat NW medit, benthic macrofauna	table 2
Brachydontes variabilis	https://www.sciencedirect.com/science/article/pii/S0272771402003566	Rosenberg et al. 2003 Benthic habitat NW medit, benthic macrofauna	table 2
Owenia nova species	https://www.sciencedirect.com/science/article/pii/S0272771402003566	Rosenberg et al. 2003 Benthic habitat NW medit, benthic macrofauna	table 2
Polydora ciliata	https://www.sciencedirect.com/science/article/pii/S0272771402003566	Rosenberg et al. 2003 Benthic habitat NW medit, benthic macrofauna	table 2
Nereis succinea	https://www.sciencedirect.com/science/article/pii/S0272771402003566	Rosenberg et al. 2003 Benthic habitat NW medit, benthic macrofauna	table 2
Spisula subtruncata	https://hal.sorbonne-universite.fr/hal-02959390/	Guille 1971 types benthic habitats catalan coast
Nephtys hombergii	https://hal.sorbonne-universite.fr/hal-02959390/	Guille 1971 types benthic habitats catalan coast
Scoloplos armiger	https://hal.sorbonne-universite.fr/hal-02959390/	Guille 1971 types benthic habitats catalan coast
Nucula sulcata	https://hal.sorbonne-universite.fr/hal-02959390/	Guille 1971 types benthic habitats catalan coast
Turitella communis	https://link.springer.com/article/10.1007/s10152-008-0108-9#Sec2	Labrune et al. 2008 div shallow soft bottom benthic macrofauna
Tanaidacea ind.	https://link.springer.com/article/10.1007/s10152-008-0108-9#Sec3	Labrune et al. 2008 div shallow soft bottom benthic macrofauna
Scoloplos armiger	https://www.sciencedirect.com/science/article/pii/S138511010700024X	Labrune et al. 2007 long term compar soft bottom macrobenthos bay Banyuls
Venus ovata	https://www.sciencedirect.com/science/article/pii/S138511010700024X	Labrune et al. 2007 long term compar soft bottom macrobenthos bay Banyuls
Turitella	https://www.sciencedirect.com/science/article/pii/S138511010700024X	Labrune et al. 2007 long term compar soft bottom macrobenthos bay Banyuls
Thyasira	https://www.sciencedirect.com/science/article/pii/S138511010700024X	Labrune et al. 2007 long term compar soft bottom macrobenthos bay Banyuls
Tharyx	https://www.sciencedirect.com/science/article/pii/S138511010700024X	Labrune et al. 2007 long term compar soft bottom macrobenthos bay Banyuls
Nematoda	Bovée 1990 here: D:\biblio\project_IMPEC\biota
Bolinus brandaris	https://digital.csic.es/bitstream/10261/46971/1/de_Juan_et_al_2011.pdf	de Juan et al 2011 trawling benthic commu NW medit
Citharus linguatula	https://digital.csic.es/bitstream/10261/46971/1/de_Juan_et_al_2011.pdf	de Juan et al 2011 trawling benthic commu NW medit
Pagurus excavatus	https://digital.csic.es/bitstream/10261/46971/1/de_Juan_et_al_2011.pdf	de Juan et al 2011 trawling benthic commu NW medit
Goneplax rhomboides	https://digital.csic.es/bitstream/10261/46971/1/de_Juan_et_al_2011.pdf	de Juan et al 2011 trawling benthic commu NW medit
Lesueurigobius friesii	https://digital.csic.es/bitstream/10261/46971/1/de_Juan_et_al_2011.pdf	de Juan et al 2011 trawling benthic commu NW medit
Alpheus glaber	https://digital.csic.es/bitstream/10261/46971/1/de_Juan_et_al_2011.pdf	de Juan et al 2011 trawling benthic commu NW medit
Nucula nucleus	https://digital.csic.es/bitstream/10261/46971/1/de_Juan_et_al_2011.pdf	de Juan et al 2011 trawling benthic commu NW medit
Astropecten irregularis	https://digital.csic.es/bitstream/10261/46971/1/de_Juan_et_al_2011.pdf	de Juan et al 2011 trawling benthic commu NW medit
Venus casina	https://digital.csic.es/bitstream/10261/46971/1/de_Juan_et_al_2011.pdf	de Juan et al 2011 trawling benthic commu NW medit
Acanthocardia echinata	https://digital.csic.es/bitstream/10261/46971/1/de_Juan_et_al_2011.pdf	de Juan et al 2011 trawling benthic commu NW medit
Astropecten aranciacus	https://digital.csic.es/bitstream/10261/46971/1/de_Juan_et_al_2011.pdf	de Juan et al 2011 trawling benthic commu NW medit
Echinaster sepositus	https://digital.csic.es/bitstream/10261/46971/1/de_Juan_et_al_2011.pdf	de Juan et al 2011 trawling benthic commu NW medit
Alcyonium palmatum	https://digital.csic.es/bitstream/10261/46971/1/de_Juan_et_al_2011.pdf	de Juan et al 2011 trawling benthic commu NW medit
Arnoglossus thori	https://digital.csic.es/bitstream/10261/46971/1/de_Juan_et_al_2011.pdf	de Juan et al 2011 trawling benthic commu NW medit
Aphrodita aculeata	https://digital.csic.es/bitstream/10261/46971/1/de_Juan_et_al_2011.pdf	de Juan et al 2011 trawling benthic commu NW medit
Polychaeta	https://digital.csic.es/bitstream/10261/46971/1/de_Juan_et_al_2011.pdf	de Juan et al 2011 trawling benthic commu NW medit
Crustacea	https://digital.csic.es/bitstream/10261/46971/1/de_Juan_et_al_2011.pdf	de Juan et al 2011 trawling benthic commu NW medit
Sipuncula	https://digital.csic.es/bitstream/10261/46971/1/de_Juan_et_al_2011.pdf	de Juan et al 2011 trawling benthic commu NW medit
Cnidaria	https://digital.csic.es/bitstream/10261/46971/1/de_Juan_et_al_2011.pdf	de Juan et al 2011 trawling benthic commu NW medit
Ophiuroidea	https://digital.csic.es/bitstream/10261/46971/1/de_Juan_et_al_2011.pdf	de Juan et al 2011 trawling benthic commu NW medit
Cirratulidae	https://digital.csic.es/bitstream/10261/46971/1/de_Juan_et_al_2011.pdf	de Juan et al 2011 trawling benthic commu NW medit
Lumbrineridae	https://digital.csic.es/bitstream/10261/46971/1/de_Juan_et_al_2011.pdf	de Juan et al 2011 trawling benthic commu NW medit
Paraonidae	https://digital.csic.es/bitstream/10261/46971/1/de_Juan_et_al_2011.pdf	de Juan et al 2011 trawling benthic commu NW medit
Ampeliscidae	https://digital.csic.es/bitstream/10261/46971/1/de_Juan_et_al_2011.pdf	de Juan et al 2011 trawling benthic commu NW medit
Nuculidae	https://digital.csic.es/bitstream/10261/46971/1/de_Juan_et_al_2011.pdf	de Juan et al 2011 trawling benthic commu NW medit
Sternaspidae	https://digital.csic.es/bitstream/10261/46971/1/de_Juan_et_al_2011.pdf	de Juan et al 2011 trawling benthic commu NW medit
Phoxocephalidae	https://digital.csic.es/bitstream/10261/46971/1/de_Juan_et_al_2011.pdf	de Juan et al 2011 trawling benthic commu NW medit
Ampeliscidae	https://digital.csic.es/bitstream/10261/46971/1/de_Juan_et_al_2011.pdf	de Juan et al 2011 trawling benthic commu NW medit
Ampharetidae	https://digital.csic.es/bitstream/10261/46971/1/de_Juan_et_al_2011.pdf	de Juan et al 2011 trawling benthic commu NW medit
Eunicidae	https://digital.csic.es/bitstream/10261/46971/1/de_Juan_et_al_2011.pdf	de Juan et al 2011 trawling benthic commu NW medit
Sipuncula	https://digital.csic.es/bitstream/10261/46971/1/de_Juan_et_al_2011.pdf	de Juan et al 2011 trawling benthic commu NW medit
Veneridae	https://digital.csic.es/bitstream/10261/46971/1/de_Juan_et_al_2011.pdf	de Juan et al 2011 trawling benthic commu NW medit
Polynoidae	https://digital.csic.es/bitstream/10261/46971/1/de_Juan_et_al_2011.pdf	de Juan et al 2011 trawling benthic commu NW medit
Syllidae	https://digital.csic.es/bitstream/10261/46971/1/de_Juan_et_al_2011.pdf	de Juan et al 2011 trawling benthic commu NW medit
Paralacidonida	https://digital.csic.es/bitstream/10261/46971/1/de_Juan_et_al_2011.pdf	de Juan et al 2011 trawling benthic commu NW medit
Cucumariidae	https://digital.csic.es/bitstream/10261/46971/1/de_Juan_et_al_2011.pdf	de Juan et al 2011 trawling benthic commu NW medit
Nephtyidae	https://digital.csic.es/bitstream/10261/46971/1/de_Juan_et_al_2011.pdf	de Juan et al 2011 trawling benthic commu NW medit
Magelonidae	https://digital.csic.es/bitstream/10261/46971/1/de_Juan_et_al_2011.pdf	de Juan et al 2011 trawling benthic commu NW medit
Nuculanidae	https://digital.csic.es/bitstream/10261/46971/1/de_Juan_et_al_2011.pdf	de Juan et al 2011 trawling benthic commu NW medit
Glyceridae	https://digital.csic.es/bitstream/10261/46971/1/de_Juan_et_al_2011.pdf	de Juan et al 2011 trawling benthic commu NW medit
