## Supplementary Table 4 for "Pervasive effect of bottom trawling on benthic biodiversity unravelled by metabarcoding across the Tree of Life"

### Sheet: nb_reads_ASV_pipeline
	COI	18S-V1	18S-V4	18S-V9	16S
Nb reads for DADA input	34436701	59003258	73208800	68524293	69190777
Nb reads before chimera removal	21484699	43835279	56925384	62388953	47685608
Nb reads after chimera removal	20873038	40104174	55326616	62081190	45573541
Nb reads post decontamination	15424220	33561030	45510321	60393585	44979598
Nb reads in final output	15424220	32656863	45510321	58012896	44979598
Nb ASV in final output	39517	48458	37456	105257	320418
Nb OTU in final output	16852	34965	23274	75622	235600

### Sheet: nb_OTU_Animalia_process
	COI	18S-V1	18S-V4	18S-V9	merged_markers
Nb OTU input	11743	23507	19437	19437
Nb OTU keep Animalia phylum	3648	4383	3243	3243
Nb OTU discard non marine (Arachnida, Insecta, Mammalia, Aves)	2818	4367	3222	3222
Nb OTU merge markers					6342

### Sheet: nb_ASV_protist_process
	18S-V9
Nb ASV input	87770
Nb ASV filter boostrap assignment min 60 & class protist from list N. Henry	10306

### Sheet: nb_ASV_prokaryote_process
	16S
Nb ASV input	213853
Nb ASV keep only phylum Bacteria or Archeae	201706
