## Supplementary Table 5 for "Pervasive effect of bottom trawling on benthic biodiversity unravelled by metabarcoding across the Tree of Life"

### Sheet: model_alpha_vs_alpha
	alpha animalia		alpha animalia benthic		alpha protists
	estimate	p-value	estimate	pvalue	estimate	p-value
Shannon protist	0.91006	2e-16	0.86952	2e-16	x	x
Pielou J protist	-5.49048	2e-16	-5.3149	2e-16	x	x
Shannon prokaryote	0.02929	0.71027	0.06081	0.45342	0.2446	0.0802
Pielou J prokaryote	-4.06366	0.17919	-4.11733	0.18559	3.8675	0.475
R²	0.907		0.885		0.03

### Sheet: varpart_D50_model
	Dx_50
	estimate	p-value	hierarchical partitioning individual percentage
bedstress	164.198	4.68e-12	35.69
water_depth	-98.229	0.0452	22.85
SAR_072021	-29.485	0.195	9.49
SAR_P90	-152.326	0.0011	11.57
SAR_wmean_2019_2021	-2.294	0.9435	12.42
EP_h_per_month	-104.057	1.22e-05	5.92
EP_h_per_week	4.216	0.7424	1.68
horizons_1-3	9.957	0.6333	0.38
horizons_3-5	-4.794	0.8183
horizons_5-10	-4.537	0.8279
horizons_10-15	11.677	0.5758
R²m	0.88309
